# No evidence for *Wolbachia* as a nutritional co-obligate endosymbiont in the aphid *Pentalonia nigronervosa*

**DOI:** 10.1101/609511

**Authors:** Alejandro Manzano-Marín

**Affiliations:** UMR 1062 Centre de Biologie pour la Gestion des Populations, INRA, CIRAD, IRD, Montpellier SupAgro, Univ. Montpellier, Montpellier, France

**Keywords:** aphid symbiont, co-obligate symbiosis, *Pentalonia nigronervosa*, *Buchnera*, *Wolbachia*

## Abstract

Obligate symbiotic associations are present in a wide variety of animals with a nutrient-restricted diet. Aphids (hemiptera: Aphididae) almost-universally host *Buchnera aphidicola* bacteria in a specialised organs (called bacteriomes). These bacteria supply the aphid with essential nutrients lacking from their diet (i.e. essential amino acids and some B vitamins). Some aphid lineages, such as species from the Lacninae subfamily, have evolved co-obligate associations with secondary endosymbionts, deriving from a loss of biotin-and riboflavin-biosynthetic genes. In this study I re-analyse previously published sequencing data from the banana aphid *Pentalonia nigronervosa*. I show that the metabolic inference results from De Clerck *et al.* (2015) are incorrect and possibly arise from the use of inadequate methods. Additionally, I discuss how the biased interpretation of their antibiotic treatment analyses together with the incorrect metabolic inference resulted in the erroneous suggestion “that a co-obligatory symbiosis between *B. aphidicola* and *Wolbachia* occurs in the banana aphid”.
