## Supplementary material for "No evidence for *Wolbachia* as a nutritional co-obligate endosymbiont in the aphid *Pentalonia nigronervosa*": file S1

### Sheet: Table_S1
	Coverage per sample
gene	SRR1661114	SRR1662246	SRR1662249
aroH	3.15	1326.61	26.84
aroB	1.74	939.06	13.49
aroQ	0.6	554.19	9.14
aroE	4.53	1317.61	32.09
aroK	0.71	719.92	8.65
aroA	1.64	545.08	11.31
aroC	1.67	864.9	13.02
trpE	2.05	905.39	10.53
trpG	3.86	2601.45	31.35
trpD	1	475.46	5.54
trpC	0.94	595.1	8.4
trpA	1.69	752.77	18.99
trpB	2.04	1060.68	24.11
pheA	1.71	926.21	8.99
thrA	4.65	1799.31	28.13
asd	1.27	973.53	11.71
dapA	2.85	1508.69	19.11
dapB	6.16	2328.3	39.14
dapD	2.59	1208.15	23.42
argD	2.69	1225.72	19.73
serC	2.25	1045.24	20.16
dapE	1.95	838.69	13.78
dapF	3.81	1681.59	33.2
lysA	2.96	1439.58	25.49
metE	1.47	742.35	8.85
thrB	3.86	1824.46	37.66
thrC	3.06	1063.03	18.12
ilvI	3.86	1627.49	35.53
ilvH	1.12	1181.42	20.9
ilvC	2.23	1138.94	18.83
ilvD	0.89	600.47	10.59
leuA	0.14	111.9	0.9
leuC	1.66	804.82	8.73
leuD	0.9	510.14	6.59
leuB	0.16	152.55	1.28
carA	2.04	1009.29	12.3
carB	2.38	926.8	9.75
argA	1.31	595.66	8.51
argB	5.01	2255.8	46.21
argC	5.04	2146.5	35.2
argE	3.74	1974.06	23.69
argI	2.4	1009.83	14.28
argG	2.17	1721.2	32.71
argH	2.91	1388.66	21.57
hisG	4.38	2443.89	42.09
hisI	1.4	481.76	6.56
hisA	4.18	1756.86	32.41
hisH	1.05	979.34	15.46
hisF	4.76	2157.28	41.57
hisB	0.31	384.19	3.62
hisC	0.4	280.32	2.97
hisD	1.65	738.61	8.86
ybgI	2.52	1700.09	32.4
folC	1.36	733.98	11.58
folA	4.57	1637.88	13.1
ribB	2.11	1248.61	14.98
ribA	1.75	996.37	18.53
ribD1	2.46	807.32	14.74
ribD2	2.68	1185.2	24.84
yigL	0.77	410.61	3.89
ribE	1.58	749.87	8.85
ribC	6.02	2960.9	53.84
ribF	0.47	535.68	8.78
lipA	3.07	1085.89	28.21
lipB	1.36	387.77	8.17
fabB	1.85	1093.13	12.34
fabG	4.49	1980.39	26.22
fabZ	1.15	475.66	6.42
fabI	1.15	698.41	7.76
bioA	1.27	767.91	9.7
bioD	0.23	169.64	0.64
bioB	0.86	408.41	9.2
iscS	1.08	568.08	7.26
pgi	1.3	686.41	7.37
pfkA	1.78	685.61	9.32
fbaA	4.16	1911.61	36.28
tpiA	0.31	173.89	0.91
gapA	1.69	448.09	7.76
pgk	3.11	1624.25	30.63
gpmA	0.75	155.24	2.47
eno	2.17	1175.46	19.43
pykA	1.43	546.9	5.52
zwf	0.99	416.3	5.07
pgl	1.47	716.92	14.88
gnd	1.51	963.48	9.42
rpiA	1.24	522.08	10.54
rpe	0.1	428.49	5
tktB	1.91	1113.38	20.46
talA	3.59	1630.97	30.68
Table S1. Average base pair coverage for Buchnera genes

### Sheet: Table_S2
	percentage of reads
symbiont	SRR1661114	SRR1662246	SRR1662249
Buchnera	1.23	44.36	1.76
Wolbachia	41.85	27.84	53.27
unmapped	56.92	27.80	44.97
Table S2. Read percentage mapped to each symbiont

### Sheet: Table_S3
species	strain	type	accessions
Buchnera aphidicola	APS	chromosome+plasmids	BA000003.2,AP001071.1,AP001070.1
Buchnera aphidicola	5A	chromosome	CP001161.1
Buchnera aphidicola	Sg	chromosome+plasmids	AE013218.1,AF041836.1, Z21938.1
Buchnera aphidicola	Ak	chromosome+plasmids	CP002645.1,CP002646.1,CP002647.1
Buchnera aphidicola	Ua	chromosome+plasmids	CP002648.1,CP002649.1,CP002650.1
Buchnera aphidicola	Ag	chromosome+plasmids	CP009253.1,CP009254.1,CP009255.1
Buchnera aphidicola	LSU	chromosome+plasmids	CP029161.1,CP029162.1,CP029163.1
Table S3. Accession numbers for genomes used to search for “nutrional genes” in Buchnera

### Sheet: Table_S4
species	strain	type	accessions
Acyrthosiphon pisum	LSR1	nuclear	ABLF00000000.2
Schizaphis graminum	-	mitochondrion	AY531391.1
Buchnera aphidicola	APS	chromosome+plasmids	BA000003.2,AP001071.1,AP001070.1
Buchnera aphidicola	Bp	chromosome+plasmid	AE016826.1,AF492591.1
Buchnera aphidicola	BCc	chromosome+plasmids	CP000263.1,AY438025.1,EU660486.1
Buchnera aphidicola	BCt	chromosome+plasmid	CP001817.1,AY438024.1
Buchnera aphidicola	Sg	chromosome+plasmids	AE013218.1,AF041836.1, Z21938.1
Wolbachia sp.	wMel	chromosome	AE017196.1
Wolbachia sp.	TRS	chromosome	AE017321.1
Wolbachia sp.	wPip	chromosome	AM999887.1
Wolbachia sp.	wCle	chromosome	AP013028.1
Wolbachia sp.	wRi	chromosome	CP001391.1
Wolbachia sp.	wNo	chromosome	CP003883.1
Wolbachia sp.	wInc_Cu	chromosome	CP011148.1
Wolbachia sp.	Berlin	chromosome	CP015510.2
Wolbachia sp.	China 1	chromosome	CP016430.1
Wolbachia sp.	wAlbB	chromosome	CP031221.1
Wolbachia sp.	wOo	chromosome	HE660029.1
Wolbachia sp.	wTpre	all	LKEQ00000000.1
Wolbachia sp.	Cameroon	chromosome	NZ_HG810405.1
Table S4. Accession numbers for proteins used for BLASTX scaffold binning
